# High fidelity genetic markers for sexing *Cannabis sativa* seedlings

**DOI:** 10.1101/2024.09.10.612257

**Authors:** Djivan Prentout, Salma El Aoudati, Fabienne Mathis, Gabriel AB Marais, Hélène Henri

## Abstract

The uses of *Cannabis sativa*, a dioecious species with an XY sex chromosome system, are varying from fiber and oil to cannabinoids, among others. In most cases, males are undesirable and the sexual dimorphism at immature plants is too subtle for reliable phenotypic sexing, making genetic approaches promising. In this technical note, we present a multiplex PCR-mix, that includes two markers of Y-specific coding regions and one autosomal control marker. This PCR-mix, tested across 12 hemp-type cultivars, encompassing approximately 200 individuals, achieved a 99.5% success rate in identifying the sex of *C. sativa* seedlings.
