## Supplemental Table 1 for "High fidelity genetic markers for sexing *Cannabis sativa* seedlings"

### Sheet: Feuil1
Assembly Accession	Assembly Name	Organism Name	Organism Infraspecific Names Cultivar	Assembly Stats Total Sequence Length	Assembly Level	Assembly Release Date	WGS project accession	loc#9aut primer_blast product lenght (exp:514bp)	loc#36Y primer_blast product lenght (exp:300bp)	loc#23Y primer_blast product lenght (exp:174bp)	in silico diagnostic	Organism Sex
GCA_003660325.2	Oct15_3.7Mb_N50_Jamaican_Lion_Assembly	Cannabis sativa	Jamaican Lion DASH	259321969	Contig	2019-02-11	QVPT02	514bp	2751bp	no amplification	female	female
GCA_016415525.1	JL5	Cannabis sativa	Jamaican Lion ^4	999122115	Contig	2020-04-28	JAATIR01	514bp	2794bp	no amplification	female	female
GCA_012923435.1	JL_Mother	Cannabis sativa	Jamaican Lion ^4	876589811	Contig	2020-04-28	JAATIP01	514bp	2649bp	no amplification	female	female
GCA_016165845.1	Cannbio-2	Cannabis sativa	Cannbio-2	914397426	Chromosome	2020-12-22	JADEVU01	514bp	3693bp	no amplification	female	female
GCA_025232715.1	Csat_AbacusV2	Cannabis sativa	Abacus	796583716	Chromosome	2022-09-16	JANWGX01	514bp	2751bp	2340bp	female	female
GCA_029168945.1	ASM2916894v1	Cannabis sativa	Pink pepper	770269637	Chromosome	2023-03-14	JAQSJK01	514bp	2790bp	no amplification	female	female
GCA_013030025.1	JL_Father	Cannabis sativa	Jamaican Lion ^4	1008789608	Contig	2020-04-28	JAATIQ01	514bp	2746bp	173bp	male (1/2)	male
GCA_002090435.1	ASM209043v1	Cannabis sativa	Pineapple Banana Bubba Kush	512174223	Contig	2017-04-13	MXBD01	513bp	1909bp	173bp	male (1/2)	Male
GCA_003417725.2	ASM341772v2	Cannabis sativa	Finola	1009674739	Chromosome	2018-11-26	QKVJ02	510bp / 515 bp	302bp	173bp	male (2/2)	Male
GCA_000230575.5	ASM23057v5	Cannabis sativa	Purple Kush	891964663	Chromosome	2018-11-30	AGQN03	514p	2751bp	529bp	female	Female
GCA_900626175.2	cs10	Cannabis sativa	NA	875732047	Chromosome	2019-02-14	UZAU01	515bp	3860bp	no amplification	female	Female
